# Characterisation of emergent toxigenic M1_UK_ *Streptococcus pyogenes* and associated sublineages

**DOI:** 10.1101/2022.12.27.522030

**Authors:** Ho Kwong Li, Xiangyun Zhi, Ana Vieira, Harry J Whitwell, Amelia Schricker, Elita Jauneikaite, Hanqi Li, Ahmed Yosef, Ivan Andrew, Laurence Game, Claire E. Turner, Theresa Lamagni, Juliana Coelho, Shiranee Sriskandan

**Affiliations:** Department of Infectious Disease, Imperial College London, UK; MRC Centre for Molecular Bacteriology & Infection (CMBI), Imperial College London, UK; National Phenome Centre and Imperial Clinical Phenotyping Centre, Department of Metabolism, Digestion and Reproduction, Imperial College London, UK; Section of Bioanalytical Chemistry, Division of Systems Medicine, Department of Metabolism, Digestion and Reproduction, Imperial College London, UK; NIHR Health Protection Unit in Healthcare-associated Infection and Antimicrobial resistance, Imperial College London, UK; School of Public Health, Imperial College London, UK; Genomics Facility, UKRI-MRC London Institute for Medical Sciences (LMS), Imperial College London, UK; The Florey Institute, School of Biosciences, University of Sheffield, UK; Centre for Infections, UK Health Security Agency, London, UK

**Author notes:** contributed equally (Ho Kwong Li, Xiangyun Zhi).

## Abstract

*Emm*1 *Streptococcus pyogenes* is a successful, globally-distributed epidemic clone that is regarded as inherently invasive. An *emm*1 sublineage, M1_UK_, that expresses increased SpeA toxin, was associated with increased scarlet fever and invasive infections in England in 2015/2016. Defined by 27 SNPs in the core genome, M1_UK_ is now dominant in England. To more fully characterise M1_UK_, we undertook comparative transcriptomic and proteomic analyses of M1_UK_ and contemporary non-M1_UK_ *emm*1 strains (M1_global_).

Just seven genes were differentially expressed by M1_UK_ compared with contemporary M1_global_ strains. In addition to speA, five genes in the operon that includes glycerol dehydrogenase were upregulated in M1_UK_ (gldA, mipB/talC, pflD, and pts system IIC and IIB components), while aquaporin (glpF2) was downregulated. M1_UK_ strains have a stop codon in gldA. Deletion of the gldA gene in M1_global_ abrogated glycerol dehydrogenase activity, and recapitulated upregulation of gene expression within the operon that includes gldA, consistent with a feedback effect.

Phylogenetic analysis identified two intermediate *emm*1 sublineages in England comprising 13/27 (M1_13SNPs_) and 23/27 SNPs (M1_23SNPs_) respectively, that had failed to expand in the population. Proteomic analysis of these four major phylogenetic *emm*1 groups highlighted sublineage-specific changes in carbohydrate metabolism, protein synthesis and protein processing; upregulation of SpeA was not observed in chemically-defined medium. In rich broth however, transcription and secretion of SpeA was upregulated ~10-fold in both M1_23SNPs_ and M1_UK_ sublineages, compared with M1_13SNPs_ and M1_global_.

We conclude that stepwise accumulation of SNPs led to the emergence of M1_UK_. While increased expression of SpeA is a key indicator of M1_UK_ and undoubtedly important, M1_UK_ strains have outcompeted M1_23SNPs_ and other *emm* types that produce similar or more superantigen toxin. We speculate that an accumulation of adaptive SNPs has contributed to a wider fitness advantage in M1_UK_ on an inherently successful *emm*1 streptococcal background.

**Data availability:** RNAseq. All new RNAseq data are uploaded to the European Nucleotide Archive under project reference PRJEB58303

Genomic data. All genomes listed are available on the European Nucleotide Archive using accession numbers as listed in the appendix,

Proteomes. Proteomic data are available on FigShare 10.6084/m9.figshare.21777809 and will be uploaded to PRIDE

**Impact Summary:** Although the major *Streptococcus pyogenes* reservoir is in children with pharyngitis and skin infections, *S. pyogenes* can lead to rarer, invasive infections that are rapidly progressive and associated with high mortality and morbidity. *Emm*1 *S. pyogenes* strains are the single most frequent genotype to cause invasive infections in high income countries and are established worldwide as an epidemic clone. The M1_UK_ *S. pyogenes emm*1 sublineage which is defined by 27 new SNPs in the core genome, and characterised by increased scarlet fever toxin SpeA production, emerged and rose to dominance over a period of 5-6 years since initial recognition, outcompeting other *emm*1 strains in England. Increased dominance of *emm*1 among invasive infections this winter, on a background of already-increased numbers of *S. pyogenes* infections, points to a key shift in host-pathogen interaction. We hypothesize that a combination of pathogen fitness, virulence, and host susceptibility have coalesced to account for the excess of circulating *S. pyogenes* and *emm*1 invasive infections. In this paper we undertake a systems-based evaluation of M1_UK_ in comparison to older non-M1_UK_ *emm*1 strains, and identify a number of pathways that are altered in addition to the previously-reported increased SpeA expression. The emergence of a new sublineage within an already virulent clone requires ongoing surveillance, and more detailed investigation of the likely mechanisms leading to increased fitness. The capacity of *S. pyogenes* to cause outbreaks at national scale highlights a potential need to consider strain-specific public health guidance, underlining the inherent virulence of this exclusively human pathogen.
