## Supplementary material for "Characterisation of emergent toxigenic M1_UK_ *Streptococcus pyogenes* and associated sublineages": Proteomic comparisons supporting Figures 5 and 6

### Sheet: CDM_Supernatant_pvalue0.05
protein_id	locus_tag	gene	product	label_volcano plot	label_string	Peptide count	Unique peptides	Confidence score	Anova (p)	q Value	Max fold change	Power	Highest mean condition	Lowest mean condition	Mass
AAZ50777.1	M5005_Spy0158	opuABC	glycine betaine-binding protein/glycine betaine transport system permease protein	opuABC	opuABC	6	2	27.6902	0.0344402	0.576466	2.70148	0.60816	Global	UK	63160.6
AAZ51607.1	M5005_Spy0989	pfk	non-allosteric 6-phosphofructokinase	pfk	pfkA	17	13	99.914	0.0058536	0.576466	4.47623	0.90145	Global	UK	35748.5
AAZ51782.1	M5005_Spy1164	gpmA	phosphoglycerate mutase	gpmA	gpmA	16	12	132.593	0.0460466	0.576466	2.61521	0.544934	Global	UK	26036.5
AAZ51787.1	M5005_Spy1169	spd3	streptodornase	spd3		22	20	147.734	0.0349691	0.576466	2.24448	0.604894	UK	Global	30152.1
AAZ52172.1	M5005_Spy1554	ssb3	phage single-strand DNA binding protein	ssb3	ssb	8	6	58.418	0.0220399	0.576466	2.65819	0.69991	UK	Global	18038.8
AAZ52218.1	M5005_Spy1600	lppC	acid phosphatase	lppC	lppC	24	19	172.67	0.0399581	0.576466	1.67226	0.576045	UK	Global	32632

### Sheet: CDM_CellWall_pvalue0.05
protein_id	locus_tag	gene	product	label_volcano plot	label_string	Peptide count	Unique peptides	Confidence score	Anova (p)	q Value	Max fold change	Power	Highest mean condition	Lowest mean condition	Mass
AAZ50852.1	M5005_Spy0233	plr	glyceraldehyde 3-phosphate dehydrogenase	plr	gapA	133	110	1034.17	0.0301582	0.904899	1.96441	0.636288	UK	Global	36056.8
AAZ50866.2	M5005_Spy0247	NA	D-alanyl-D-alanine carboxypeptidase	x	AIW24129.1	13	8	59.3981	0.000263733	0.0843946	1.46175	0.999639	UK	Global	43904.4
AAZ51130.1	M5005_Spy0512	NA	hydrolase, HAD superfamily	x	AIW24352.1	24	15	165.103	0.0208481	0.904899	1.42183	0.710693	Global	UK	30142.9
AAZ51144.1	M5005_Spy0526	NA	2-dehydro-3-deoxygluconokinase	x	kdgK	5	1	27.0614	0.0311945	0.904899	1.46919	0.629188	Global	UK	37706.5
AAZ51197.1	M5005_Spy0579	atpA	ATP synthase alpha chain	atpA	atpA	23	19	145.23	0.0347161	0.904899	1.66406	0.606451	UK	Global	54742.5
AAZ51330.1	M5005_Spy0712	parC	topoisomerase IV subunit A	x	parC	11	4	46.6369	0.0247846	0.904899	1.28719	0.676624	Global	UK	92466.2
AAZ51494.1	M5005_Spy0876	NA	lactoylglutathione lyase	x	AIW24752.1	12	6	60.0361	0.0220439	0.904899	1.31858	0.699874	UK	Global	16141.3
AAZ51691.1	M5005_Spy1073	dltA	D-alanine-activating enzyme	dltA	dltA	26	16	177.054	0.014131	0.904899	1.52301	0.781058	Global	UK	57100.4
AAZ51736.2	M5005_Spy1118	NA	peptidoglycan N-acetylglucosamine deacetylase	AAZ51736.2	AIW24959.1	20	14	94.7091	0.0338433	0.904899	1.55153	0.611897	UK	Global	48405.4
AAZ51738.1	M5005_Spy1120	pstI	phosphoenolpyruvate-protein phosphotransferase	pstI	ptsI	39	29	307.462	0.0358182	0.904899	1.56122	0.59974	UK	Global	63250.1
AAZ52350.1	M5005_Spy1732	NA	protein export protein prsA precursor	AAZ52350.1	prsA2	12	10	74.2259	0.00767438	0.904899	3.3275	0.87061	UK	Global	34406.5
AAZ52380.1	M5005_Spy1762	groES	10 kDa chaperonin	groES	groS	20	15	109.553	0.0261307	0.904899	1.9216	0.665915	UK	Global	12003.8
AAZ52484.1	M5005_Spy1866	parB	chromosome partitioning protein	parB	spoJ	4	3	24.0594	0.0376571	0.904899	1.56783	0.588931	UK	Global	30218.4

### Sheet: CDM_Cytosol_pvalue0.05
protein_id	locus_tag	gene	product	label_volcano plot	label_string	Peptide count	Unique peptides	Confidence score	Anova (p)	q Value	Max fold change	Power	Highest mean condition	Lowest mean condition	Mass
AAZ50664.1	M5005_Spy0045	rplD	LSU ribosomal protein L1E	x	rplD	14	8	72.7065	0.0465019	0.437433	1.28381	0.542763	Global	UK	22125.4
AAZ50721.1	M5005_Spy0102	NA	single-strand DNA binding protein	AAZ50721.1	AIW23996.1	5	2	25.3997	0.00962484	0.389456	3.65722	0.84059	Global	UK	14845
AAZ50813.2	M5005_Spy0194	gpsA	glycerol-3-phosphate dehydrogenase [NAD(P)+]	gpsA	gpsA	25	16	195.511	0.0300705	0.437433	2.99524	0.636898	Global	UK	36680.9
AAZ50850.2	M5005_Spy0231	rpsG	SSU ribosomal protein S7P	x	rpsG	41	26	224.644	0.0357279	0.437433	1.33139	0.600283	Global	UK	17679.3
AAZ50858.1	M5005_Spy0239	mecA	negative regulator of genetic competence	mecA	mecA	15	10	87.7109	0.00296878	0.360392	1.96204	0.955888	Global	UK	29108.8
AAZ50883.1	M5005_Spy0264	NA	hydrolase, HAD superfamily	AAZ50883.1	Hydrolase	9	6	55.8797	0.0277578	0.437433	1.60586	0.653534	Global	UK	22577.9
AAZ50891.1	M5005_Spy0272	NA	ABC transporter ATP-binding protein	x	metN	17	8	78.1456	0.0408142	0.437433	1.24626	0.571419	UK	Global	38979.9
AAZ50946.1	M5005_Spy0327	upp	uracil phosphoribosyltransferase	x	upp	23	19	205.996	0.0297599	0.437433	1.26218	0.63907	UK	Global	22939.8
AAZ50963.1	M5005_Spy0345	metS	methionyl-tRNA synthetase	metS	metS	39	25	233.6	0.0312486	0.437433	2.62012	0.628823	Global	UK	75188.1
AAZ51056.1	M5005_Spy0438	acpA	ribonuclease III	acpA	rnc	12	8	70.3633	0.0107685	0.389456	2.72106	0.824285	Global	UK	25961.8
AAZ51057.1	M5005_Spy0439	smc	chromosome partition protein	smc	smc	45	24	229.003	0.00231643	0.360392	1.50376	0.968667	Global	UK	134160
AAZ51063.1	M5005_Spy0445	metK1	S-adenosylmethionine synthetase	metK1	metK1	35	23	198.776	0.0402361	0.437433	4.93284	0.574533	Global	UK	46056.4
AAZ51132.1	M5005_Spy0514	NA	dGTP triphosphohydrolase	AAZ51132.1	AIW24353.1	25	12	138.979	2.87854e-05	0.0134688	1.6283	1	Global	UK	50614.4
AAZ51152.1	M5005_Spy0534	NA	(R,R)-butanediol dehydrogenase/acetoin dehydrogenase	x	AIW24373.1	2	1	10.1408	0.0499254	0.437433	1.46987	0.527051	UK	Global	21407.1
AAZ51237.1	M5005_Spy0619	infC	bacterial protein translation initiation factor 3	infC	infC	6	4	41.7734	0.0253874	0.437433	13.0945	0.671774	Global	UK	20053.7
AAZ51314.1	M5005_Spy0696	deoB	phosphopentomutase	deoB	deoB	9	6	53.6947	0.0166022	0.408852	5.68606	0.753036	Global	UK	44337.8
AAZ51369.1	M5005_Spy0751	acoA	pyruvate dehydrogenase E1 component alpha subunit	x	acoA	29	18	195.692	0.00486525	0.360392	1.4678	0.9194	Global	UK	35501.7
AAZ51373.1	M5005_Spy0755	acoL	dihydrolipoamide dehydrogenase	x	acoL	80	43	668.152	0.0269989	0.437433	1.3869	0.659235	Global	UK	62580.7
AAZ51385.1	M5005_Spy0767	NA	4-nitrophenylphosphatase	x	AIW24650.1	7	6	47.5425	0.0233177	0.437433	1.17291	0.688813	Global	UK	27810.2
AAZ51410.1	M5005_Spy0792	NA	NAD(P)H-dependent quinone reductase	x	AIW24672.1	13	11	119.938	0.0467232	0.437433	1.29063	0.541714	Global	UK	22592.1
AAZ51481.1	M5005_Spy0863	prfA	bacterial peptide chain release factor 1	prfA	rf1	39	28	271.749	0.0226561	0.437433	2.48361	0.6945	Global	UK	40568.7
AAZ51496.1	M5005_Spy0878	NA	hypothetical protein	x	AIW24754.1	17	9	102.207	0.0481448	0.437433	1.48998	0.535091	Global	UK	13153.7
AAZ51509.1	M5005_Spy0891	satD	SatD	satD	satD	5	4	33.2111	0.015628	0.408852	6.82204	0.763748	Global	UK	25046.4
AAZ51534.1	M5005_Spy0916	ylxM	signal recognition particle associated protein	x	ylxM	3	2	16.1238	0.0375184	0.437433	1.3481	0.58973	Global	UK	13590.4
AAZ51537.1	M5005_Spy0919	guaA	GMP synthase (glutamine-hydrolyzing)	guaA	guaA	57	32	403.966	0.028	0.437433	1.79003	0.65174	Global	UK	57729.8
AAZ51600.1	M5005_Spy0982	NA	histidine-binding protein	AAZ51600.1	AIW24837.1	12	6	56.2778	0.0432775	0.437433	10.1472	0.558584	Global	UK	31854.5
AAZ51658.1	M5005_Spy1040	NA	phage protein	AAZ51658.1		5	1	24.9604	0.0164925	0.408852	1.8582	0.754221	Global	UK	13639.7
AAZ51669.1	M5005_Spy1051	NA	phage protein	AAZ51669.1		6	2	28.0068	0.0108205	0.389456	2.07305	0.823566	Global	UK	34306.6
AAZ51694.1	M5005_Spy1076	glnH	transporter	glnH	GlnH	64	39	460.635	0.0161894	0.408852	1.71002	0.757524	Global	UK	78507.4
AAZ51742.1	M5005_Spy1124	nrdF.2	ribonucleoside-diphosphate reductase beta chain	x	nrdF.2	35	22	293.163	0.0388299	0.437433	1.27791	0.582278	Global	UK	36953.3
AAZ51754.1	M5005_Spy1136	pepB	oligoendopeptidase F	x	pepB	30	16	202.159	0.0100208	0.389456	1.27839	0.834843	UK	Global	69393.5
AAZ51772.1	M5005_Spy1154	deaD	ATP-dependent RNA helicase	deaD	cshA	18	7	100.522	0.0405222	0.437433	3.04583	0.572987	Global	UK	60727.3
AAZ51782.1	M5005_Spy1164	gpmA	phosphoglycerate mutase	x	gpmA	65	52	377.023	0.0119876	0.400644	1.46442	0.807851	Global	UK	26036.5
AAZ51844.1	M5005_Spy1226	NA	degV family protein	AAZ51844.1	AIW25073.1	8	3	54.9774	0.0467011	0.437433	2.42026	0.541819	Global	UK	30503.4
AAZ51958.1	M5005_Spy1340	NA	DNA-directed RNA polymerase omega chain	x	rpoZ	10	5	71.1474	0.0473865	0.437433	1.17679	0.538601	Global	UK	11836.6
AAZ51976.1	M5005_Spy1358	nadE	nicotinate phosphoribosyltransferase	nadE	NadE	51	32	330.285	0.0310187	0.437433	1.63874	0.630379	Global	UK	55154.9
AAZ52009.1	M5005_Spy1391	NA	degV family protein	x	AIW25232.1	7	5	35.8898	0.0292827	0.437433	1.33276	0.642445	Global	UK	31101.9
AAZ52011.1	M5005_Spy1393	NA	hydrolase, HAD superfamily	AAZ52011.1	AIW25234.1	5	2	29.749	0.0053916	0.360392	1.67228	0.909735	Global	UK	30225.4
AAZ52037.1	M5005_Spy1419	NA	phage protein	x	AIW25260.1	6	3	34.4102	0.0340025	0.437433	1.16992	0.610895	Global	UK	22803.8
AAZ52097.1	M5005_Spy1479	manL	PTS system, mannose-specific IIAB component	manL	manL	32	26	233.546	0.0211749	0.437433	2.0134	0.707692	Global	UK	35537.6
AAZ52152.1	M5005_Spy1534	secA	protein translocase subunit	secA	secA	107	69	684.681	0.0355397	0.437433	2.12	0.601418	Global	UK	94989.9
AAZ52177.1	M5005_Spy1559	trx	thioredoxin	x	trx	13	11	122.826	0.0202528	0.437433	1.33194	0.716245	Global	UK	11824.6
AAZ52187.1	M5005_Spy1569	pfl	formate acetyltransferase	pfl	pfl	69	44	544.149	0.00886856	0.389456	2.50679	0.851883	Global	UK	87927.6
AAZ52230.1	M5005_Spy1612	ropA	trigger factor, ppiase	x	tig	55	45	422.408	0.038163	0.437433	1.40909	0.586039	Global	UK	47095.8
AAZ52277.1	M5005_Spy1659	NA	hypothetical protein	AAZ52277.1	AIW25556.1	16	8	87.6462	0.00668251	0.389456	6.99298	0.887055	Global	UK	28506.1
AAZ52329.1	M5005_Spy1711	lmb	laminin binding protein	x	lmb	26	16	184.13	0.0432401	0.437433	1.38209	0.558774	Global	UK	34211.2
AAZ52378.1	M5005_Spy1760	NA	transcriptional regulator, MutR family	AAZ52378.1	AIW25647.1	2	1	10.018	0.00462318	0.360392	2.64261	0.923923	Global	UK	7131.08
AAZ52403.1	M5005_Spy1785	NA	trehalose operon transcriptional repressor	AAZ52403.1	HKU360_01898	8	3	48.2101	0.00386291	0.360392	1.79614	0.93842	Global	UK	27620.8
AAZ52456.1	M5005_Spy1838	gidA	glucose inhibited division protein A	gidA	gidA	23	15	133.992	0.0307144	0.437433	2.45569	0.632453	Global	UK	70442.9
AAZ52466.1	M5005_Spy1848	NA	putative membrane associated protein	x	AIW25730.1	20	13	119.596	0.0342863	0.437433	1.22067	0.609118	Global	UK	37902.3
AAZ52471.1	M5005_Spy1853	hasC	UTP--glucose-1-phosphate uridylyltransferase	hasC	hasC1	6	1	32.6368	0.0143691	0.408852	1.72536	0.778232	UK	Global	33649.9

### Sheet: M1globV.13snpV.23snpV.M1UK_p.05
protein_id	locus_tag	gene	product	label_string	Peptide count	Unique peptides	Confidence score	Anova (p)	q Value	Max fold change	Power	Highest mean condition	Lowest mean condition	4
AAZ50675.1	M5005_Spy0056	rplE	LSU ribosomal protein L5P	rplE	28	14	242.833	0.00856671	0.772228	1.44311	0.867734	M1 13SNPs	M1 23SNPs	19815.1
AAZ50689.1	M5005_Spy0070	rpoA	DNA-directed RNA polymerase alpha chain	rpoA	66	41	477.458	0.0243998	0.989209	2.07245	0.74398	M1 13SNPs	M1 23SNPs	34586.7
AAZ50811.1	M5005_Spy0192	hasC.2	UTP--glucose-1-phosphate uridylyltransferase	hasC.2	27	17	207.863	0.0177838	0.989209	1.47646	0.786848	M1Global	M1 13SNPs	33302.5
AAZ50915.1	M5005_Spy0296	NA	acylphosphatase	Acylphosphatase	5	1	23.5032	0.00478845	0.755378	3.55261	0.914637	M1 13SNPs	M1uk	10397.8
AAZ50958.1	M5005_Spy0339	exoA	exodeoxyribonuclease III	exoA	43	16	334.675	0.00600693	0.758075	1.42854	0.898101	M1 13SNPs	M1 23SNPs	34574.2
AAZ50993.1	M5005_Spy0375	rplA	LSU ribosomal protein L1P	rplA	40	22	339.462	0.000782864	0.267949	1.49869	0.985025	M1 13SNPs	M1Global	24394.2
AAZ51262.1	M5005_Spy0644	NA	periplasmic component of efflux system	AIW24480.1	24	12	164.287	0.00145094	0.30518	2.39049	0.970963	M1Global	M1 13SNPs	42133.7
AAZ51278.1	M5005_Spy0660	fruR	fructose repressor	fruR	9	5	54.1036	0.00832938	0.772228	4.66532	0.870344	M1 23SNPs	M1Global	26109
AAZ51385.1	M5005_Spy0767	NA	4-nitrophenylphosphatase	AIW24650.1	11	6	67.9972	0.011526	0.909117	1.63921	0.837925	M1Global	M1 13SNPs	27810.2
AAZ51491.1	M5005_Spy0873	ldh	L-lactate dehydrogenase	ldh	36	20	245.053	0.0345698	0.989209	1.68399	0.691497	M1 13SNPs	M1 23SNPs	35386.1
AAZ51676.2	M5005_Spy1058	malE	maltose/maltodextrin-binding protein	MalE	58	34	459.469	0.0348592	0.989209	1.43459	0.690177	M1 13SNPs	M1 23SNPs	44642.2
AAZ52113.1	M5005_Spy1495	NA	transcriptional regulator,MarR family	AIW25336.1	16	6	110.165	0.046543	0.989209	1.14992	0.642666	M1 23SNPs	M1Global	16613.3
AAZ52266.1	M5005_Spy1648	NA	transcriptional regulator, Cro/CI family	AIW25546.1	2	1	10.511	0.0431233	0.989209	35.5055	0.655528	M1 13SNPs	M1 23SNPs	7605.69
AAZ52390.1	M5005_Spy1772	NA	glutamate formiminotransferase	HKU360_01885	37	18	282.566	0.000849285	0.267949	4.45535	0.983585	M1Global	M1 13SNPs	33590.2
AAZ52398.1	M5005_Spy1780	rpsB	SSU ribosomal protein S2P	rs2	49	29	410.907	0.0498793	0.989209	1.32437	0.630811	M1 13SNPs	M1Global	28400.6
AAZ52484.1	M5005_Spy1866	parB	chromosome partitioning protein	spoJ	5	2	25.8599	0.0367986	0.989209	1.57842	0.681533	M1 23SNPs	M1 13SNPs	30218.4
*No volcano plot available

### Sheet: M1globalvsM1UK_pvalue0.05
protein_id	locus_tag	gene	product	label_volcano plot	label_string	Peptide count	Unique peptides	Confidence score	Anova (p)	q Value	Max fold change	Power	Highest mean condition	Lowest mean condition	Mass
AAZ50632.1	M5005_Spy0013	ftsH	cell division protein	x	ftsH	94	60	687.122	0.0338295	0.991971	1.20941	0.611984	M1Global	M1UK	71794.2
AAZ50652.1	M5005_Spy0033	purB	adenylosuccinate lyase	x	purB	76	42	552.568	0.0103145	0.991971	1.19845	0.83065	M1UK	M1Global	49648.4
AAZ50854.1	M5005_Spy0235	NA	amino acid transport ATP-binding protein	x	AIW24118.1	27	10	153.512	0.0440493	0.991971	1.3729	0.5547	M1UK	M1Global	27532.5
AAZ50858.1	M5005_Spy0239	mecA	negative regulator of genetic competence	x	mecA	10	3	55.9958	0.0379918	0.991971	1.37471	0.587014	M1Global	M1UK	29108.8
AAZ50995.2	M5005_Spy0377	pyrH	uridylate kinase	x	pyrH	8	2	46.1097	0.0419134	0.991971	1.38606	0.565607	M1UK	M1Global	25952.7
AAZ51055.1	M5005_Spy0437	vicX	Zn-dependent hydrolase	vicX	vicX	19	8	119.957	0.0379429	0.991971	1.59438	0.587294	M1UK	M1Global	30266.4
AAZ51236.1	M5005_Spy0618	cmk	cytidylate kinase	x	cmk	30	19	226.878	0.0163602	0.991971	1.38786	0.755658	M1UK	M1Global	25034.6
AAZ51262.1	M5005_Spy0644	NA	periplasmic component of efflux system	AAZ51262.1	AIW24480.1	24	12	164.287	0.00383751	0.807155	2.10194	0.938911	M1Global	M1UK	42133.7
AAZ51278.1	M5005_Spy0660	fruR	fructose repressor	fruR	fruR	9	5	54.1036	0.00142208	0.807155	3.62325	0.985319	M1UK	M1Global	26109
AAZ51282.1	M5005_Spy0664	mur1.2	autolysin	mur1.2	mur1.2	6	1	39.2199	0.026035	0.991971	5.87695	0.666662	M1UK	M1Global	25568.3
AAZ51377.1	M5005_Spy0759	NA	putative membrane associated protein	AAZ51377.1	AIW24642.1	3	1	25.109	0.030751	0.991971	1.52347	0.632203	M1UK	M1Global	29645.2
AAZ51551.1	M5005_Spy0933	NA	putative NADH-dependent flavin oxidoreductase	x	AIW24791.1	15	6	83.2803	0.0482694	0.991971	1.34028	0.534519	M1UK	M1Global	44623.9
AAZ51606.1	M5005_Spy0988	pyk	pyruvate kinase	x	pyk	98	59	749.925	0.0102337	0.991971	1.17253	0.831798	M1UK	M1Global	54592.2
AAZ51837.1	M5005_Spy1219	NA	phage transcriptional regulator, Cro/CI family	x		18	11	102.775	0.0310159	0.991971	1.47774	0.630398	M1UK	M1Global	13252.1
AAZ51913.1	M5005_Spy1295	NA	putative cytosolic protein	x	AIW25139.1	15	8	123.247	0.0452506	0.991971	1.23761	0.548778	M1UK	M1Global	14256.5
AAZ52132.1	M5005_Spy1514	NA	universal stress protein family	x	AIW25352.1	23	12	176.888	0.0348208	0.991971	1.19445	0.605806	M1UK	M1Global	16852.4
AAZ52197.1	M5005_Spy1579	NA	transcriptional regulator	x	AIW25486.1	14	6	90.5487	0.0152361	0.991971	1.24853	0.768177	M1UK	M1Global	14234.2
AAZ52205.1	M5005_Spy1587	udp	uridine phosphorylase	x	udp	37	21	304.995	0.0333286	0.991971	1.20598	0.615165	M1Global	M1UK	28113.7
AAZ52270.1	M5005_Spy1652	NA	23S rRNA methyltransferase	x	AIW25550.1	18	10	114.752	0.0233501	0.991971	1.43301	0.688538	M1Global	M1UK	27153
AAZ52337.1	M5005_Spy1719	emm1.0	M protein	x	mga_1	105	61	684.147	0.0314903	0.991971	1.192	0.627198	M1Global	M1UK	54194.9
AAZ52390.1	M5005_Spy1772	NA	glutamate formiminotransferase	AAZ52390.1	HKU360_01885	37	18	282.566	0.00301088	0.807155	2.9016	0.955061	M1Global	M1UK	33590.2

### Sheet: M1globalvsAllOthers_pvalue0.05
protein_id	locus_tag	gene	product	label_volcano plot	label_string	Peptide count	Unique peptides	Confidence score	Anova (p)	q Value	Max fold change	Power	Highest mean condition	Lowest mean condition	Mass
AAZ50759.1	M5005_Spy0140	NA	hypothetical protein	x	ifs	18	11	115.819	0.0478161	0.978437	1.36686	0.640602	M1Global	Non-M1Global	18872.7
AAZ50901.1	M5005_Spy0282	covR	response regulator	x	covR	56	27	465.062	0.0468918	0.978437	1.41623	0.644633	Non-M1Global	M1Global	26618.8
AAZ51111.1	M5005_Spy0493	NA	putative cytosolic protein	AAZ51111.1	AIW24335.1	14	5	109.806	0.0323305	0.978437	2.12499	0.716795	M1Global	Non-M1Global	8189.24
AAZ51206.1	M5005_Spy0588	pheT	phenylalanyl-tRNA synthetase beta chain	pheT	pheT	72	37	545.986	0.0268827	0.978437	1.66331	0.749129	M1Global	Non-M1Global	88082.5
AAZ51262.1	M5005_Spy0644	NA	periplasmic component of efflux system	AAZ51262.1	AIW24480.1	24	12	164.287	9.5569e-05	0.0434706	2.08228	0.99974	M1Global	Non-M1Global	42133.7
AAZ51278.1	M5005_Spy0660	fruR	fructose repressor	fruR	fruR	9	5	54.1036	0.00045216	0.0951044	4.01141	0.996564	Non-M1Global	M1Global	26109
AAZ51280.1	M5005_Spy0662	fruA	PTS system, fructose-specific IIABC component	x	fruA	7	1	37.3883	0.0192432	0.978437	1.29072	0.801537	M1Global	Non-M1Global	67145.9
AAZ51385.1	M5005_Spy0767	NA	4-nitrophenylphosphatase	x	AIW24650.1	11	6	67.9972	0.00345738	0.545402	1.45813	0.956351	M1Global	Non-M1Global	27810.2
AAZ51519.1	M5005_Spy0901	NA	hypothetical protein	AAZ51519.1		3	1	15.4547	0.0499001	0.978437	2.16438	0.631712	M1Global	Non-M1Global	12206.1
AAZ51551.1	M5005_Spy0933	NA	putative NADH-dependent flavin oxidoreductase	x	AIW24791.1	15	6	83.2803	0.0425853	0.978437	1.28305	0.664187	Non-M1Global	M1Global	44623.9
AAZ51606.1	M5005_Spy0988	pyk	pyruvate kinase	x	pyk	98	59	749.925	0.0112008	0.978437	1.20761	0.869624	Non-M1Global	M1Global	54592.2
AAZ52016.1	M5005_Spy1398	lacA.1	galactose-6-phosphate isomerase lacA subunit	x	lacA1	24	6	213.403	0.0199919	0.978437	1.43713	0.795959	M1Global	Non-M1Global	15126.4
AAZ52020.1	M5005_Spy1402	lacR.1	lactose phosphotransferase system repressor	x	lacR.1	24	14	168.681	0.0290441	0.978437	1.1394	0.735869	Non-M1Global	M1Global	29169.1
AAZ52132.1	M5005_Spy1514	NA	universal stress protein family	x	AIW25352.1	23	12	176.888	0.0305653	0.978437	1.15577	0.726886	Non-M1Global	M1Global	16852.4
AAZ52205.1	M5005_Spy1587	udp	uridine phosphorylase	x	udp	37	21	304.995	0.0389046	0.978437	1.14501	0.682003	M1Global	Non-M1Global	28113.7
AAZ52256.1	M5005_Spy1638	lacA.2	galactose-6-phosphate isomerase lacA subunit	lacA.2	lacA2	30	12	244.559	0.0236476	0.978437	1.54446	0.770176	M1Global	Non-M1Global	15483.7
AAZ52337.1	M5005_Spy1719	emm1.0	M protein	x	mga_1	105	61	684.147	0.0416639	0.978437	1.12559	0.668547	M1Global	Non-M1Global	54194.9
AAZ52390.1	M5005_Spy1772	NA	glutamate formiminotransferase	AAZ52390.1	HKU360_01885	37	18	282.566	0.000137783	0.0434706	3.19889	0.999496	M1Global	Non-M1Global	33590.2

### Sheet: 13snp&M1globalVs23snp&M1UK_p.05
protein_id	locus_tag	gene	product	label_volcano plot	label_string	Peptide count	Unique peptides	Confidence score	Anova (p)	q Value	Max fold change	Power	Highest mean condition	Lowest mean condition	Mass
AAZ50639.1	M5005_Spy0020	plsX	fatty acid/phospholipid synthesis protein	x	plsX	13	5	83.1045	0.0318719	0.844744	1.1554	0.595369	23 and UK	13 and Global	35496.9
AAZ50689.1	M5005_Spy0070	rpoA	DNA-directed RNA polymerase alpha chain	rpoA	rpoA	66	41	477.458	0.004419	0.844744	1.77538	0.86758	13 and Global	23 and UK	34586.7
AAZ50700.1	M5005_Spy0081	tyrS	tyrosyl-tRNA synthetase	tyrS	tyrS	86	40	697.387	0.00991083	0.844744	2.62266	0.778194	13 and Global	23 and UK	47341.4
AAZ50750.1	M5005_Spy0131	ntpA	V-type sodium ATP synthase subunit A	ntpA	ntpA	50	29	298.697	0.0231818	0.844744	1.5017	0.650886	13 and Global	23 and UK	65138.2
AAZ50751.1	M5005_Spy0132	ntpB	V-type sodium ATP synthase subunit B	ntpB	ntpB	48	27	312.883	0.0318563	0.844744	1.596	0.595457	13 and Global	23 and UK	52414.8
AAZ50818.1	M5005_Spy0199	NA	deoxyuridine 5'-triphosphate nucleotidohydrolase	x	dut	7	4	40.5759	0.0263618	0.844744	1.46653	0.628918	13 and Global	23 and UK	16019.1
AAZ50828.1	M5005_Spy0209	NA	jag protein	x	AIW24093.1	51	33	398.621	0.00711262	0.844744	1.29245	0.818684	13 and Global	23 and UK	33868
AAZ50901.1	M5005_Spy0282	covR	response regulator	x	covR	56	27	465.062	0.0341639	0.844744	1.32252	0.582789	23 and UK	13 and Global	26618.8
AAZ50958.1	M5005_Spy0339	exoA	exodeoxyribonuclease III	x	exoA	43	16	334.675	0.0267792	0.844744	1.18212	0.62619	13 and Global	23 and UK	34574.2
AAZ50963.1	M5005_Spy0345	metS	methionyl-tRNA synthetase	metS	metS	59	24	338.739	0.0369878	0.844744	1.71177	0.568218	13 and Global	23 and UK	75188.1
AAZ51101.1	M5005_Spy0483	NA	stress-responsive transcriptional regulator	AAZ51101.1	AIW24327.1	4	3	27.283	0.0249375	0.844744	3.56444	0.638488	13 and Global	23 and UK	10440.2
AAZ51377.1	M5005_Spy0759	NA	putative membrane associated protein	x	AIW24642.1	3	1	25.109	0.0242505	0.844744	1.42498	0.643257	23 and UK	13 and Global	29645.2
AAZ51429.1	M5005_Spy0811	NA	transcriptional regulator, Cro/CI family	x	AIW24692.1	1	1	11.5306	0.0443236	0.844744	1.19654	0.534356	13 and Global	23 and UK	8625.84
AAZ51832.1	M5005_Spy1214	NA	phage protein	AAZ51832.1	AIW24574.1	2	1	20.2072	0.0168018	0.844744	3.87223	0.702935	13 and Global	23 and UK	8820.19
AAZ51837.1	M5005_Spy1219	NA	phage transcriptional regulator, Cro/CI family	x		18	11	102.775	0.0389064	0.844744	1.43158	0.558842	23 and UK	13 and Global	13252.1
AAZ51988.1	M5005_Spy1370	proA	gamma-glutamyl phosphate reductase	x	proA	32	14	163.608	0.0247282	0.844744	1.28063	0.63993	23 and UK	13 and Global	45486.4
AAZ52011.1	M5005_Spy1393	NA	hydrolase, HAD superfamily	AAZ52011.1	AIW25234.1	15	6	86.188	0.0342873	0.844744	1.51804	0.582132	13 and Global	23 and UK	30225.4
AAZ52104.1	M5005_Spy1486	accC	biotin carboxylase	accC	accC	8	3	43.8903	0.028123	0.844744	1.50012	0.617631	13 and Global	23 and UK	49572.6
AAZ52431.1	M5005_Spy1813	aspS	aspartyl-tRNA synthetase	x	aspS	69	34	461.61	0.0460765	0.844744	1.17792	0.526989	23 and UK	13 and Global	66084.3

### Sheet: M1UKvsAllProteins_pvalue0.05
protein_id	locus_tag	gene	product	label_volcano plot	label_string	Peptide count	Unique peptides	Confidence score	Anova (p)	q Value	Max fold change	Power	Highest mean condition	Lowest mean condition	Mass
AAZ50632.1	M5005_Spy0013	ftsH	cell division protein	x	ftsH	94	60	687.122	0.0438616	0.993239	1.19389	0.658255	NonM1UK	M1UK	71794.2
AAZ50854.1	M5005_Spy0235	NA	amino acid transport ATP-binding protein	x	AIW24118.1	27	10	153.512	0.0126634	0.993239	1.36134	0.855945	M1UK	NonM1UK	27532.5
AAZ51148.1	M5005_Spy0530	prfB	bacterial peptide chain release factor 2	x	prfB	23	13	148.831	0.0272874	0.993239	1.39998	0.7466	NonM1UK	M1UK	38380.1
AAZ51377.1	M5005_Spy0759	NA	putative membrane associated protein	x	AIW24642.1	3	1	25.109	0.0382693	0.993239	1.41555	0.68519	M1UK	NonM1UK	29645.2
AAZ51466.1	M5005_Spy0848	NA	ATP-NAD kinase	AAZ51466.1	ppnK	9	2	51.6198	0.0111085	0.993239	2.79476	0.870511	M1UK	NonM1UK	31376.2
AAZ51837.1	M5005_Spy1219	NA	phage transcriptional regulator, Cro/CI family	x	AIW25305.1	18	11	102.775	0.0262469	0.993239	1.45103	0.753147	M1UK	NonM1UK	13252.1
AAZ51988.1	M5005_Spy1370	proA	gamma-glutamyl phosphate reductase	x	proA	32	14	163.608	0.0343273	0.993239	1.33152	0.705784	M1UK	NonM1UK	45486.4
AAZ52197.1	M5005_Spy1579	NA	transcriptional regulator	x	AIW25486.1	14	6	90.5487	0.0338179	0.993239	1.17295	0.708554	M1UK	NonM1UK	14234.2
AAZ52337.1	M5005_Spy1719	emm1.0	M protein	x	mga_1	105	61	684.147	0.0488921	0.993239	1.123	0.635978	NonM1UK	M1UK	54194.9
AAZ52347.1	M5005_Spy1729	NA	hypothetical protein	x	AIW25619.1	16	12	136.382	0.0249413	0.993239	1.22719	0.761575	NonM1UK	M1UK	14683.1
